# Cortical Overgrowth in a Preclinical Forebrain Organoid Model of *CNTNAP2*-Associated Autism Spectrum Disorder

**DOI:** 10.1101/739391

**Authors:** Job O. de Jong, Ceyda Llapashtica, Kevin Strauss, Frank Provenzano, Yan Sun, Giuseppe P. Cortese, Karlla W. Brigatti, Barbara Corneo, Bianca Migliori, Steven A. Kushner, Christoph Kellendonk, Jonathan A. Javitch, Bin Xu, Sander Markx

**Affiliations:** Department of Psychiatry, Vagelos College of Physicians & Surgeons, Columbia University, New York, NY, USA; Division of Molecular Therapeutics, New York State Psychiatric Institute, New York, NY, USA; Department of Pharmacology, Vagelos College of Physicians & Surgeons, Columbia University, New York, NY, USA; Clinic for Special Children, Strasburg, Pennsylvania, USA; Taub Institute for Research on Alzheimer’s Disease and the Aging Brain, Department of Neurology, Columbia University, New York, NY, USA; Stem Cell Core Facility, Columbia University, New York, NY, USA; Department of Psychiatry, Erasmus MC University Medical Center, Rotterdam, The Netherlands; Tech4Health and Neuroscience Institutes, NYU Langone Health, New York, NY, USA

**Author notes:** Corresponding author: Sander Markx, M.D., Bin Xu, Ph.D.

## Abstract

Autism spectrum disorder (ASD) represents a major public health burden but translating promising treatment findings from preclinical non-human models of ASD to the clinic has remained challenging. The recent development of forebrain organoids generated from human induced pluripotent stem cells (hiPSCs) derived from subjects with brain disorders is a promising method to study human-specific neurobiology, and may facilitate the development of novel therapeutics.

In this study, we utilized forebrain organoids generated from hiPSCs derived from patients from the Old Order Amish community with a rare syndromic form of ASD, carrying a homozygous c.3709DelG mutation in *CNTNAP2* and healthy controls to investigate the effects of this mutation on cortical embryonic development.

Patients carrying the c.3709DelG mutation in *CNTNAP2* present with an increased head circumference and brain MRI reveals an increase in gray matter volume. Patient-derived organoids displayed an increase in total volume that was driven by an increased proliferation in neural progenitor cells, leading to an increase in the generation of cortical neuronal and non-neuronal cell types. The observed phenotypes were rescued after correction of the pathogenic mutation using CRISPR-Cas9. RNA sequencing revealed 339 genes differentially expressed between patient- and control-derived organoids of which a subset are implicated in cell proliferation and neurogenesis. Notably, these differentially expressed genes included previously identified ASD-associated genes and are enriched for genes in ASD-associated weighted gene co-expression networks.

This work provides a critical step towards understanding the role of *CNTNAP2* in human cortical development and has important mechanistic implications for ASD associated with brain overgrowth. This *CNTNAP2* organoid model provides opportunity for further mechanistic inquiry and development of new therapeutic strategies for ASD.
