## Supplemental table 3 for "Cortical Overgrowth in a Preclinical Forebrain Organoid Model of *CNTNAP2*-Associated Autism Spectrum Disorder"

### Sheet: Sheet1
Gene_symbol	baseMean	log2FoldChange	lfcSE	stat	pvalue	padj
A2M	8755.22	-1.91266	0.463433	-3.67473	0.000238097	0.0182122
AACSP1	18.2618	1.83426	0.506736	3.51416	0.000441151	0.0288002
ABCA8	1087.67	-2.27608	0.416741	-4.87408	1.09317e-06	0.000216378
ADAM33	178.284	-1.68115	0.433142	-3.32467	0.000885227	0.048874
ADAMTS2	574.838	-1.54751	0.35571	-3.57985	0.000343787	0.024047
AIM1L	25.0298	2.1224	0.489611	3.90767	9.31901e-05	0.00869802
ALDH1A1	479.962	-2.26447	0.480182	-4.36288	1.28363e-05	0.00171821
ALDH1A3	70.9671	-2.19658	0.42696	-4.5407	5.60681e-06	0.000891626
ALPL	420.985	2.657	0.33636	7.05774	1.69229e-12	2.42205e-09
ANKRD1	3481.13	2.40235	0.442962	4.92524	8.42558e-07	0.000174185
ANPEP	132.539	-3.51755	0.472628	-6.93959	3.9323e-12	5.22603e-09
APCDD1	2900.33	-1.79005	0.474549	-3.35289	0.000799736	0.0452276
APLNR	364.279	-2.49444	0.472103	-4.90256	9.45976e-07	0.000189256
APOL4	64.6374	-2.26524	0.481694	-4.30669	1.65714e-05	0.00215613
AQP1	1053.58	-3.55476	0.421389	-7.89732	2.8497e-15	1.06043e-11
ARHGAP29	4606.99	-1.31802	0.297586	-3.45612	0.000548002	0.0336506
ARHGEF16	109.566	2.44064	0.377058	5.7347	9.76829e-09	4.80083e-06
ARID3A	551.66	1.54621	0.28264	4.43318	9.28547e-06	0.00131882
ARSH	13.6127	-1.77149	0.501175	-3.58982	0.000330901	0.023321
ARSI	400.09	2.20139	0.344979	5.5741	2.48809e-08	1.02874e-05
ART3	20.4631	-1.80854	0.507177	-3.35331	0.000798514	0.0452276
ASPN	421.516	-2.44642	0.494541	-4.76327	1.90477e-06	0.000357367
ATP8A1	2035.01	-1.47128	0.329928	-3.60661	0.000310219	0.0221854
BAALC	4051.47	-1.64642	0.31049	-4.38034	1.18497e-05	0.00160931
BBOX1	103.883	-1.92851	0.464808	-3.68759	0.000226384	0.0174095
BDKRB2	201.911	-2.43123	0.485761	-4.69964	2.60626e-06	0.000471693
BGN	1888.33	-2.12398	0.471763	-4.09609	4.20192e-05	0.00468149
BMPER	476.036	-2.40824	0.482777	-4.67128	2.99328e-06	0.000525406
BNC1	62.9982	-2.15819	0.475894	-4.10485	4.04572e-05	0.0045621
C11orf9	570.28	1.97519	0.336649	5.03565	4.76228e-07	0.000113111
C12orf39	161.271	2.09223	0.467139	4.03846	5.38023e-05	0.00568776
C13orf15	424.8	-1.85712	0.43744	-3.70648	0.000210159	0.0164988
C1QTNF6	1492.06	-1.75182	0.362162	-4.08786	4.35369e-05	0.00479318
C1R	424.214	-2.65208	0.460278	-5.3345	9.58099e-08	3.12744e-05
C1S	844.451	-1.93426	0.375662	-4.4396	9.01274e-06	0.00129993
C1orf130	14.1564	-1.49632	0.489256	-3.38281	0.000717494	0.0419802
C1orf95	265.472	-1.71901	0.438737	-3.37924	0.000726867	0.0422628
C21orf63	47.1516	-1.94744	0.474534	-3.65507	0.000257109	0.0193675
C3	144.45	-2.40012	0.478412	-4.64705	3.36708e-06	0.000574751
C4B	19.6683	-2.16851	0.482886	-3.93636	8.27283e-05	0.00805886
C7	130.366	-2.34669	0.465421	-4.59544	4.31832e-06	0.000704795
CALCRL	293.602	-2.07781	0.358716	-5.02527	5.02715e-07	0.000115476
CAMKV	804.316	1.70233	0.314735	4.50141	6.75042e-06	0.00102223
CARD11	64.6959	2.69524	0.499433	5.21573	1.83093e-07	5.40735e-05
CARTPT	123.242	-2.17493	0.48979	-4.11995	3.7896e-05	0.00435243
CASP1	12.2027	-2.12014	0.50668	-3.57264	0.000353398	0.0245974
CD36	257.708	-2.50587	0.437969	-5.19099	2.09183e-07	5.9878e-05
CEACAM21	10.2984	1.972	0.505695	3.66273	0.00024954	0.0188737
CFB	298.874	-2.78197	0.415778	-6.09051	1.1255e-09	8.05424e-07
CFH	809.428	-2.25407	0.48994	-4.32307	1.53874e-05	0.00203048
CFI	135.154	-3.35631	0.455997	-6.81949	9.13618e-12	1.06242e-08
CH25H	53.476	-2.30878	0.502941	-4.42061	9.8421e-06	0.00137473
CHI3L1	30.8783	-1.81193	0.5071	-3.41141	0.000646281	0.0384176
CHRNA6	42.6325	-1.89289	0.472976	-3.54735	0.000389122	0.0262319
CLDN4	137.474	1.86617	0.45555	3.60681	0.000309979	0.0221854
CLDN6	1240.95	3.27915	0.407436	7.45596	8.92166e-14	2.07496e-10
CMKLR1	194.603	-2.81892	0.458484	-5.69964	1.2006e-08	5.40278e-06
CNPY1	229.249	-2.18818	0.488053	-4.16497	3.11394e-05	0.00369032
COL12A1	12356.1	-1.7073	0.284789	-4.96863	6.74279e-07	0.000147596
COL16A1	951.26	-2.52521	0.452833	-5.11885	3.07398e-07	8.17063e-05
COL17A1	315.693	1.66788	0.497038	4.11805	3.82095e-05	0.00436151
COL21A1	276.562	-2.01184	0.484426	-3.79428	0.000148071	0.0126959
COL23A1	397.907	-2.74269	0.48584	-5.411	6.26728e-08	2.15942e-05
COL6A1	10085	-1.78963	0.354207	-4.2798	1.87063e-05	0.0023839
COL6A2	9552.65	-1.95763	0.386238	-4.39172	1.12457e-05	0.0015499
COL6A3	17317.8	-4.04171	0.393244	-9.67801	3.73928e-22	3.47865e-18
COL8A2	460.391	-2.64131	0.401611	-5.94295	2.79935e-09	1.63827e-06
CPNE4	572.938	-1.59825	0.358403	-3.69711	0.000218068	0.0169764
CPZ	273.467	-1.667	0.409588	-3.45131	0.000557882	0.0340969
CRISPLD2	581.982	-1.78135	0.45723	-3.41556	0.000636515	0.0380804
CSGALNACT1	169.249	-1.82177	0.436412	-3.6288	0.000284737	0.02094
CTSK	397.301	-1.94544	0.433225	-3.94156	8.0953e-05	0.00796937
CTSO	394.545	-1.74506	0.387293	-3.82774	0.000129324	0.0114038
CXCL1	358.306	-2.39689	0.470483	-4.69925	2.61122e-06	0.000471693
CXCL6	193.963	-2.09572	0.500619	-3.99221	6.54608e-05	0.00669211
CXCR4	824.333	-2.16393	0.378159	-5.021	5.14035e-07	0.000116636
CYP26B1	87.2118	1.5202	0.376808	3.32093	0.000897166	0.0492409
CYP2S1	42.2398	2.45284	0.495123	4.62324	3.7779e-06	0.000627603
CYP4F24P	8.16708	1.38993	0.479386	3.51871	0.000433656	0.0284105
DCN	2533.97	-1.72344	0.503165	-3.77824	0.000157938	0.0131188
DDR2	454.423	-1.74252	0.4201	-3.56048	0.000370171	0.0255009
DLX5	78.454	2.10246	0.48808	3.96066	7.47426e-05	0.00747667
DLX6	100.502	2.71449	0.479642	5.29877	1.16583e-07	3.67653e-05
DLX6-AS1	53.0899	3.43826	0.410297	7.31195	2.63285e-13	4.89867e-10
DNM3OS	405.619	-2.84787	0.4435	-5.93101	3.0107e-09	1.69749e-06
DPT	6.47713	-1.47138	0.487445	-3.36542	0.00076428	0.0440254
DRD1	18.0317	-1.97568	0.497556	-3.54335	0.000395074	0.0263468
DTX3L	180.948	-1.81891	0.398721	-3.91174	9.16342e-05	0.00869802
ECM2	106.871	-1.94847	0.405648	-4.16204	3.1542e-05	0.00371437
EDNRA	543.499	-2.13475	0.418767	-4.51173	6.43007e-06	0.000996983
EGFL6	584.639	-2.56958	0.485756	-5.03162	4.86343e-07	0.000113111
EHD2	821.979	-1.61732	0.404359	-3.36933	0.000753502	0.0435393
ELMOD1	325.249	-2.29833	0.433203	-4.76159	1.92071e-06	0.000357367
EMILIN1	1072.53	-1.83399	0.444395	-3.60997	0.000306231	0.0220842
EPAS1	1166.41	-1.72638	0.348696	-4.15994	3.18332e-05	0.00372508
EPHA3	1916.44	-1.58727	0.399302	-3.33117	0.000864814	0.0481759
EPHA5	703.148	-1.56073	0.373811	-3.45936	0.000541456	0.0335811
ESPN	79.3983	-2.59222	0.452524	-5.18795	2.12621e-07	5.99399e-05
EYA1	180.153	-1.59839	0.354344	-3.73145	0.000190384	0.0152685
FAM167A	1160.54	-1.62451	0.346279	-3.89232	9.92894e-05	0.00918423
FAM46A	1713.1	-1.65115	0.385872	-3.59829	0.000320321	0.0227477
FAP	372.393	-3.18549	0.475653	-6.43789	1.21143e-10	1.32588e-07
FBLN5	2552.61	-3.05004	0.357157	-7.78232	7.12087e-15	2.20818e-11
FEZF1	962.583	1.92288	0.480451	3.61809	0.000296783	0.0215701
FEZF2	190.437	3.40106	0.434821	7.24899	4.19877e-13	7.10202e-10
FGF1	201.128	-1.92592	0.491869	-3.59231	0.000327763	0.0231877
FGF19	61.101	2.08929	0.503453	3.97504	7.03687e-05	0.00715453
FGF7	24.8584	-2.50266	0.497331	-4.48113	7.42487e-06	0.00111409
FIBIN	531.217	-2.73424	0.480364	-5.41297	6.1988e-08	2.15942e-05
FILIP1	224.549	1.91067	0.33027	4.92742	8.33206e-07	0.000174185
FMN2	1062.68	-1.49211	0.321382	-3.75979	0.000170059	0.0140005
FNDC1	636.013	-2.0888	0.439418	-4.22747	2.36332e-05	0.00293146
FOXG1	395.894	2.03559	0.473169	3.8913	9.97105e-05	0.00918423
GABRQ	313.7	-2.32033	0.407891	-5.06735	4.03394e-07	0.000100074
GBX2	478.539	-1.95739	0.457966	-3.80099	0.000144118	0.0124719
GDA	31.9752	-1.92709	0.507269	-3.70832	0.000208638	0.0164988
GDF10	3466.5	-1.68705	0.43026	-3.36203	0.000773724	0.0442503
GFAP	141.969	-3.66203	0.373144	-8.84859	8.86318e-19	5.49695e-15
GGT5	62.4228	-2.32246	0.454317	-4.58518	4.53605e-06	0.000733893
GLIS1	21.4932	-1.83841	0.466584	-3.41197	0.000644945	0.0384176
GLT8D2	288.92	-1.77324	0.422955	-3.61182	0.000304052	0.0220124
GNAL	2110.93	-1.59467	0.333707	-3.93882	8.18849e-05	0.00801868
GPNMB	409.034	-1.84656	0.457919	-3.55603	0.000376498	0.0256212
GPR64	157.831	-2.45207	0.468154	-4.81413	1.47843e-06	0.000283585
GRAMD3	584.52	-1.37543	0.30448	-3.571	0.000355622	0.0245974
GRID2	105.795	-1.66734	0.385152	-3.63721	0.000275611	0.0204304
GRM6	9.70928	1.93193	0.506879	3.36334	0.000770045	0.0442205
HAS2	438.466	-2.20749	0.490245	-4.2156	2.49114e-05	0.00304935
HBEGF	718.05	1.4469	0.310777	3.73385	0.000188578	0.0152186
HGD	17.0832	-2.02248	0.502269	-3.61869	0.000296101	0.0215701
HLA-DOA	23.3692	2.11747	0.503962	3.90966	9.24246e-05	0.00869802
HOXA10	32.5635	-3.06321	0.504135	-5.62717	1.83186e-08	7.74628e-06
HOXA3	22.7481	-1.82519	0.506432	-3.54457	0.00039325	0.0263195
HOXA4	8.39904	-1.58975	0.491981	-3.63108	0.000282239	0.0208387
HOXA5	22.4804	-2.71032	0.504734	-4.56995	4.87849e-06	0.000782494
HOXA9	9.50293	-1.67635	0.49508	-3.78487	0.00015379	0.0128314
HOXB2	93.5052	-2.59869	0.476868	-5.05282	4.35341e-07	0.000106578
HOXB3	137.577	-3.55749	0.489891	-6.92789	4.27169e-12	5.29861e-09
HOXB4	23.2013	-2.16568	0.50618	-4.22457	2.39396e-05	0.0029498
HOXB5	38.0834	-3.01218	0.505304	-5.69697	1.21959e-08	5.40278e-06
HOXB6	50.2301	-3.37367	0.50142	-6.11398	9.71742e-10	7.23209e-07
HOXB7	42.7217	-3.05121	0.500739	-5.10249	3.35219e-07	8.66263e-05
HOXB8	89.5296	-3.54669	0.499343	-6.00507	1.91249e-09	1.27085e-06
HOXB9	217.642	-4.1952	0.490758	-7.07896	1.45235e-12	2.25187e-09
HOXC10	13.1827	-2.14142	0.507202	-3.84877	0.00011871	0.0106345
HOXC4	41.3252	-2.72302	0.505131	-4.93628	7.96264e-07	0.000168356
HOXC6	45.4503	-3.1028	0.502853	-5.27412	1.33394e-07	4.06874e-05
HOXC8	90.8271	-2.81094	0.506952	-5.49397	3.93006e-08	1.43378e-05
HOXC9	46.1346	-2.85332	0.506855	-5.73021	1.00308e-08	4.80083e-06
HOXD3	9.83839	-2.02265	0.504743	-4.11042	3.94935e-05	0.00448058
HPD	111.515	-1.8221	0.420583	-3.73662	0.00018651	0.0151537
HS3ST3A1	219.826	-1.66126	0.357069	-3.88324	0.000103073	0.0094009
HS3ST3B1	208.542	-1.92128	0.411006	-4.05928	4.92241e-05	0.00535592
HTRA1	3053.51	-1.86427	0.356664	-4.46193	8.12257e-06	0.00120903
IFI35	45.0655	-1.74369	0.441816	-3.39579	0.000684311	0.0401649
IFI44	258.302	-2.0744	0.290815	-6.12	9.35764e-10	7.23209e-07
IGF1	70.1028	-2.51149	0.481227	-4.81881	1.44417e-06	0.000279899
IL1R1	279.601	-2.33725	0.410387	-5.08168	3.74111e-07	9.40637e-05
ITGA8	74.9944	-2.56625	0.38116	-5.94981	2.68455e-09	1.63827e-06
ITGB1BP3	28.5412	2.00109	0.507134	3.83853	0.000123772	0.0110187
ITGB4	520.074	-2.40479	0.486478	-4.6596	3.16831e-06	0.000550931
ITGBL1	593.408	-3.13277	0.491448	-6.38983	1.66072e-10	1.71664e-07
KCNE4	92.9675	-2.67131	0.481886	-5.17867	2.23468e-07	6.20574e-05
KCNK13	94.6578	-2.6033	0.50153	-5.10629	3.2854e-07	8.60961e-05
KCNK2	392.341	-2.54842	0.413286	-5.56516	2.61916e-08	1.03685e-05
KCNS3	60.6906	2.00879	0.465012	3.84841	0.000118885	0.0106345
KIAA1462	1113.02	-2.1166	0.356477	-5.17135	2.3241e-07	6.26723e-05
KLF2	159.962	-1.92578	0.452339	-3.75996	0.000169942	0.0140005
KLF9	220.144	-1.74019	0.457363	-3.32104	0.00089682	0.0492409
KREMEN1	1652.41	-1.61569	0.362886	-3.70493	0.000211453	0.0165306
KRT19	78.6726	2.55791	0.44807	5.17134	2.32419e-07	6.26723e-05
L1TD1	44.3352	1.87093	0.501693	3.45727	0.000545673	0.0336506
LAMA2	1798.97	-3.29653	0.264579	-11.328	9.53489e-30	1.77406e-25
LAMA4	1820.7	-2.85675	0.428137	-6.14197	8.1503e-10	6.92102e-07
LHX2	345.743	2.53166	0.395949	5.74	9.4679e-09	4.80083e-06
LHX5	174.03	1.83937	0.456144	3.54578	0.000391455	0.0262939
LIFR	6347.73	-1.55945	0.317177	-4.01912	5.84161e-05	0.00610612
LIN28A	983.344	3.36568	0.403823	7.72687	1.10224e-14	2.92976e-11
LIN28B	1250.94	1.68396	0.433179	3.33589	0.000850262	0.0475074
LIN7A	301.287	-1.57382	0.303744	-4.23004	2.33653e-05	0.00291768
LINC00261	75.3451	-2.97469	0.500245	-5.72966	1.0063e-08	4.80083e-06
LINC00461	1067.66	-1.80091	0.249314	-6.02106	1.73282e-09	1.19411e-06
LLGL2	53.3634	1.77168	0.38892	3.86284	0.000112077	0.0101722
LOC100130009	272.05	1.33777	0.302251	3.47002	0.000520424	0.0325148
LOC100130502	107.237	1.94298	0.479675	3.6515	0.000260714	0.0195599
LOC100287387	12.6316	-1.90603	0.507232	-3.39667	0.00068211	0.0401625
LOC100505727	35.1079	1.82085	0.435097	3.60578	0.000311211	0.0221854
LOC100506088	46.6518	2.6826	0.446333	5.38629	7.19286e-08	2.43328e-05
LOC100506108	26.9707	1.99405	0.461409	3.79463	0.000147866	0.0126959
LOC100506452	73.5098	2.10257	0.49163	3.95129	7.77298e-05	0.00769277
LOC100506495	94.6297	-1.33775	0.301895	-3.46815	0.000524062	0.032611
LOC100506735	37.2479	-3.02891	0.491132	-5.32864	9.89493e-08	3.17423e-05
LOC100507433	73.9837	2.14274	0.48475	4.04779	5.17039e-05	0.0055367
LOC150568	83.4646	-1.71308	0.421281	-3.46984	0.000520769	0.0325148
LOC154860	1510.64	1.85311	0.478337	3.47483	0.000511177	0.0321316
LOC401022	6.65665	-1.64755	0.495949	-3.55046	0.000384552	0.0260181
LOC404266	15.5719	-2.0823	0.506434	-3.90688	9.3497e-05	0.00869802
LOC728485	39.9885	2.22101	0.392319	4.9229	8.52699e-07	0.000174344
LTBP3	1629.34	-1.29673	0.282179	-3.55706	0.000375031	0.0256212
LTBR	17.885	-2.10032	0.507193	-3.78773	0.000152027	0.0127569
LUM	3398.46	-2.54727	0.462984	-5.0947	3.49301e-07	8.90287e-05
LY6H	2087.73	-1.84305	0.456246	-3.5596	0.000371425	0.0255009
MAGEA4	14.2962	2.00111	0.502201	4.41933	9.90079e-06	0.00137473
MAOB	185.302	-2.41414	0.475355	-4.69354	2.68523e-06	0.000480399
MCTP2	68.4383	-1.93538	0.414617	-4.04427	5.24856e-05	0.00558027
MEOX1	106.092	2.07945	0.495412	3.91286	9.12086e-05	0.00869802
MFAP4	2503.61	-1.83938	0.469312	-3.48358	0.000494757	0.031311
MIR143HG	66.6269	-1.94476	0.465519	-3.70815	0.00020878	0.0164988
MKX	208.173	-2.58562	0.448051	-5.27464	1.33017e-07	4.06874e-05
MLIP	175.427	-3.09266	0.484646	-6.14133	8.18351e-10	6.92102e-07
MLPH	365.583	-1.84518	0.317202	-4.91548	8.85665e-07	0.000179116
MME	1178.85	-1.79608	0.398791	-3.85973	0.000113514	0.0102527
MPPED1	36.3106	2.03456	0.501976	3.79201	0.000149435	0.012711
MST4	1693.5	1.7974	0.311014	4.85858	1.18233e-06	0.000231562
MYLK2	83.003	2.0666	0.462231	3.9979	6.39057e-05	0.00660999
NCAM2	950.725	-1.56543	0.27405	-4.63627	3.5476e-06	0.000594655
NCCRP1	19.3979	2.0646	0.506946	3.90981	9.23686e-05	0.00869802
NDST3	236.942	-1.68736	0.337285	-4.17048	3.03956e-05	0.00362526
NEUROG1	165.805	2.54767	0.492527	4.95894	7.08785e-07	0.000153345
NFIA	845.826	-1.58749	0.354177	-3.70753	0.000209287	0.0164988
NFIB	1623.64	-1.19688	0.234197	-3.82109	0.000132862	0.0116605
NFIX	1276.67	-1.81285	0.3638	-4.23887	2.24651e-05	0.00282423
NGEF	287.788	-1.90282	0.422287	-3.92402	8.70844e-05	0.00843902
NIPAL2	113.95	-1.56479	0.375381	-3.4508	0.000558936	0.0340969
NIPAL4	45.9409	2.06237	0.449029	4.05227	5.07225e-05	0.00548687
NKX6-2	71.9425	-3.05552	0.467944	-5.96375	2.46509e-09	1.58157e-06
NOG	87.2698	1.99565	0.426352	4.09765	4.1736e-05	0.00467795
NOS2	55.5568	1.79918	0.505511	3.36146	0.000775319	0.0442503
NPPB	330.924	3.9246	0.473892	8.07364	6.82329e-16	3.17386e-12
NPR3	2885.08	-2.3297	0.456537	-4.64992	3.32056e-06	0.000572059
NPY1R	240.002	-1.87303	0.32064	-4.94902	7.45895e-07	0.000159519
NPY5R	92.8865	-2.70574	0.446829	-5.49876	3.82476e-08	1.42327e-05
NR4A3	1054.12	-1.77051	0.460112	-3.37703	0.00073274	0.0424715
NTRK1	61.6259	1.68709	0.418967	3.42358	0.000618023	0.0373342
NTRK2	8543.49	-1.88327	0.452214	-3.67394	0.000238835	0.0182122
NTS	145.531	2.25036	0.485178	4.30102	1.70014e-05	0.00219672
OGN	388.613	-2.62053	0.470208	-5.19776	2.01707e-07	5.864e-05
OLFML1	224.829	-2.75095	0.424496	-5.89988	3.63756e-09	1.9906e-06
OMD	182.06	-3.03425	0.496969	-6.11817	9.46559e-10	7.23209e-07
OPRK1	115.804	-1.75385	0.419137	-3.58668	0.00033492	0.0235152
OSMR	1175.43	-1.95186	0.38813	-4.35638	1.32228e-05	0.00175731
OTOGL	96.2208	-1.78772	0.323116	-4.63759	3.52493e-06	0.000594655
OTOL1	18.1986	-1.74448	0.49503	-4.26643	1.9863e-05	0.00251409
P4HA3	194.206	-2.0457	0.432516	-4.17599	2.9669e-05	0.00356142
PCDH15	121.726	-1.57581	0.383281	-3.41663	0.000634025	0.0380804
PCDHGA3	48.6575	2.0416	0.491336	3.80122	0.000143985	0.0124719
PCSK2	450.142	1.51616	0.330722	3.73336	0.000188944	0.0152186
PCSK9	246.511	-2.3041	0.452406	-4.60792	4.06716e-06	0.000669677
PDE3A	2301.83	-1.52771	0.379442	-3.32692	0.00087813	0.0486264
PDE7B	534.311	-1.82064	0.380337	-4.08989	4.31576e-05	0.00477971
PDGFRA	1065.02	-1.9625	0.441766	-3.9215	8.79989e-05	0.00848346
PDGFRL	157.616	-2.10785	0.458399	-4.12288	3.74158e-05	0.00432396
PDK4	160.755	-2.01638	0.480756	-3.80658	0.000140903	0.0123082
PDYN	75.2178	2.25752	0.506651	4.51972	6.19223e-06	0.000968173
PIEZO2	1740.85	-1.74936	0.447921	-3.39706	0.000681136	0.0401625
PKP2	263.779	1.35882	0.307431	3.48428	0.000493466	0.031311
PLSCR4	146.081	-2.20189	0.387213	-4.99405	5.91251e-07	0.00013254
PLSCR5	14.177	-1.93615	0.506503	-3.49515	0.000473793	0.0303979
PLXNB3	193.195	-1.84736	0.367311	-4.28712	1.81004e-05	0.00232259
PMEL	711.289	1.99277	0.440724	3.99771	6.39578e-05	0.00660999
PODN	90.9051	-2.55597	0.473506	-4.97269	6.60309e-07	0.000146258
PODNL1	110.818	-1.4968	0.366131	-3.34297	0.000828875	0.0464519
PODXL	5879.72	-1.56323	0.294833	-4.31813	1.57358e-05	0.00206183
PPP1R14C	2355.25	-1.6974	0.395228	-3.64051	0.000272098	0.0202507
PROKR1	19.9003	-2.09893	0.503424	-3.79053	0.000150326	0.0127135
PRPH	666.73	-2.27056	0.46682	-4.44507	8.78648e-06	0.00128725
PRRX1	2235.23	-2.66393	0.444212	-5.51706	3.4472e-08	1.30895e-05
PRSS56	115.547	-1.54786	0.365288	-3.48885	0.00048511	0.0309108
PTGDS	179.161	-2.25925	0.368772	-5.37892	7.49323e-08	2.48963e-05
PXDNL	128.021	-2.16192	0.432573	-4.43373	9.2616e-06	0.00131882
RANBP3L	23.87	-2.62277	0.476163	-4.75415	1.99284e-06	0.000367116
RAPGEF4	252.743	-1.32907	0.275099	-3.75808	0.000171224	0.0140344
RARRES2	369.004	1.86069	0.451853	3.62225	0.000292057	0.0213938
RASGRF1	123.407	1.83648	0.462642	3.50163	0.000462428	0.0299789
RBP4	212.096	-2.27837	0.484017	-4.37117	1.2358e-05	0.00166618
RDH10	801.518	-1.31324	0.289697	-3.52704	0.000420234	0.0276286
RGS1	35.1113	-1.86543	0.498528	-3.41593	0.000635652	0.0380804
RRAGD	1001.53	-1.34867	0.286519	-3.68753	0.000226438	0.0174095
S100B	306.026	-2.20892	0.305	-6.28693	3.23811e-10	3.17096e-07
SAMD9	84.1261	-1.74327	0.43047	-3.47979	0.000501815	0.0316501
SBK2	26.6559	2.67797	0.466971	5.03216	4.84989e-07	0.000113111
SCUBE2	162.305	-1.86352	0.40495	-3.96682	7.28389e-05	0.00736544
SCUBE3	1251.44	1.5591	0.369458	3.49184	0.000479706	0.0306715
SEMA3B	333.471	-1.44004	0.336649	-3.44533	0.00057036	0.0346801
SERTM1	179.305	-2.31945	0.432238	-4.80682	1.53348e-06	0.000291143
SGCD	712.199	-2.69032	0.430798	-5.71108	1.1226e-08	5.22176e-06
SHOX2	86.5288	-3.03852	0.369543	-7.32014	2.4771e-13	4.89867e-10
SIX1	396.957	-1.95175	0.458119	-3.78743	0.000152211	0.0127569
SIX3	383.148	2.39827	0.394662	5.42148	5.91079e-08	2.11493e-05
SLC15A2	127.668	-1.59072	0.39647	-3.35352	0.00079791	0.0452276
SLC17A7	56.7252	2.06874	0.411607	4.38338	1.16855e-05	0.00159867
SLC1A3	1055.93	-1.99374	0.390201	-4.44281	8.87896e-06	0.00129064
SLC35F3	179.613	-1.45567	0.329929	-3.55547	0.000377309	0.0256212
SLC39A4	30.1114	1.6622	0.503889	3.38022	0.000724266	0.0422436
SLC40A1	224.43	-1.78693	0.472255	-3.35119	0.000804643	0.0453673
SLC6A3	13.8839	1.97168	0.505745	3.54195	0.000397183	0.0263928
SLCO1C1	72.5683	-2.52082	0.401754	-5.56697	2.59213e-08	1.03685e-05
SLFN11	96.334	-2.32074	0.498639	-4.44866	8.6406e-06	0.00127593
SNHG13	1294.08	1.18129	0.221734	3.95663	7.60153e-05	0.00756332
SOX14	24.4003	-1.97738	0.50468	-3.88944	0.000100474	0.00920896
SPOCK2	2143.47	-1.65728	0.395179	-3.5391	0.000401492	0.0265842
SPON1	602.071	-2.17159	0.42962	-4.50118	6.75772e-06	0.00102223
STAT4	55.4046	-1.87298	0.395797	-4.04745	5.17782e-05	0.0055367
TBR1	307.127	2.18989	0.443895	4.42173	9.7916e-06	0.00137473
TBX2	46.0196	-2.05595	0.485843	-3.83681	0.000124642	0.0110433
TC2N	21.8055	-2.57438	0.472085	-4.6782	2.89404e-06	0.000512825
TERT	19.4067	2.32564	0.504946	4.18229	2.88584e-05	0.00348747
TFF3	46.4458	-2.81593	0.490869	-5.24838	1.5344e-07	4.60468e-05
THBS2	5585.43	-2.65412	0.3837	-6.24132	4.33889e-10	4.03647e-07
TMEM119	503.385	-2.69303	0.445349	-5.56144	2.67556e-08	1.03712e-05
TMEM132B	664.2	1.59235	0.398893	3.34646	0.000818492	0.0460087
TMEM88	162.623	1.4748	0.351872	3.40694	0.000656949	0.0389273
TNC	17930.2	-1.73774	0.455857	-3.32736	0.00087673	0.0486264
TNFAIP6	41.4017	-1.88247	0.503358	-3.49768	0.000469317	0.0302149
TNFRSF11B	484.77	-2.41041	0.35956	-5.94189	2.81761e-09	1.63827e-06
TRIM58	311.062	2.08721	0.482939	3.96293	7.40357e-05	0.00744599
TTC6	41.4016	-1.99928	0.506248	-3.79171	0.000149614	0.012711
TWIST2	81.9616	-2.88214	0.467454	-5.67156	1.41502e-08	6.12275e-06
UG0898H09	1165.23	-1.66824	0.373872	-3.747	0.000178959	0.014604
USP44	154.259	1.74585	0.368936	3.99644	6.43023e-05	0.00660999
UTS2	620.389	-1.04402	0.452935	-3.71286	0.000204928	0.0163643
VAX1	231.986	2.10726	0.454227	4.15634	3.2339e-05	0.00376062
VCAM1	171.155	-2.02625	0.464589	-3.90795	9.30837e-05	0.00869802
VEGFC	169.34	-1.70467	0.424945	-3.43133	0.000600631	0.0364018
VIPR1	65.3071	2.53398	0.5052	5.03175	4.86033e-07	0.000113111
VSTM4	384.318	-1.56104	0.368825	-3.50062	0.000464182	0.0299881
WFDC1	43.5548	-1.79114	0.449073	-3.45664	0.000546949	0.0336506
WISP1	125.435	-2.72869	0.422988	-5.83842	5.26988e-09	2.80147e-06
WNT11	70.8583	-2.31638	0.461887	-4.52118	6.1497e-06	0.000968173
WNT2	54.652	-2.0168	0.506702	-4.18224	2.88654e-05	0.00348747
ZBTB16	242.878	1.5416	0.359475	3.52819	0.000418418	0.0276067
ZFP3	86.704	1.23665	0.47129	3.69395	0.000220801	0.0171176
ZMAT4	725.586	-1.74892	0.429139	-3.51288	0.000443279	0.0288379
ZNF454	64.5206	2.06957	0.456436	4.03362	5.49248e-05	0.00577362
ZNF469	220.366	-1.75999	0.411583	-3.66337	0.000248915	0.0188737
ZNF502	139.252	1.73942	0.407439	3.64172	0.00027082	0.0202365
ZNF662	40.4417	2.16753	0.506408	4.50962	6.49426e-06	0.000998614
ZNF667	98.0032	1.10025	0.459295	3.57106	0.000355545	0.0245974
ZNF736	24.4731	1.76497	0.496548	4.08035	4.49675e-05	0.00492156
