## Supplemental table 5 for "Cortical Overgrowth in a Preclinical Forebrain Organoid Model of *CNTNAP2*-Associated Autism Spectrum Disorder"

Category	CategoryID	GO	Description	LogP	Enrichment	Z-score	#TotalGeneInLibrary	#GeneInGO	#GeneInHitList	#GeneInGOAndHitList	%InGO	STDV %InGO	GeneID	Hits	Log(q-value)	GeneList
GO Biological Processes	19	GO:0003002	regionalization	-7.7	9.6	9.3	24152	342	81	11	14	3.8	2290|4222|4762|6496|7704|9241|9355|10716|55079|56603|389549	FOXG1|MEOX1|NEUROG1|SIX3|ZBTB16|NOG|LHX2|TBR1|FEZF2|CYP26B1|FEZF1	-3.4	Input ID
GO Biological Processes	19	GO:0021797	forebrain anterior/posterior pattern specification	-6.8	2.2e+02	26	24152	4	81	3	3.7	2.1	6496|55079|389549	SIX3|FEZF2|FEZF1	-2.9	Input ID
GO Biological Processes	19	GO:0007389	pattern specification process	-6.6	7.5	8	24152	436	81	11	14	3.8	2290|4222|4762|6496|7704|9241|9355|10716|55079|56603|389549	FOXG1|MEOX1|NEUROG1|SIX3|ZBTB16|NOG|LHX2|TBR1|FEZF2|CYP26B1|FEZF1	-2.9	Input ID
GO Biological Processes	19	GO:0007411	axon guidance	-6.5	9.9	8.6	24152	270	81	9	11	3.5	1749|2290|4914|9241|9355|10716|11023|55079|389549	DLX5|FOXG1|NTRK1|NOG|LHX2|TBR1|VAX1|FEZF2|FEZF1	-2.9	Input ID
GO Biological Processes	19	GO:0097485	neuron projection guidance	-6.5	9.9	8.5	24152	271	81	9	11	3.5	1749|2290|4914|9241|9355|10716|11023|55079|389549	DLX5|FOXG1|NTRK1|NOG|LHX2|TBR1|VAX1|FEZF2|FEZF1	-2.9	Input ID
GO Biological Processes	19	GO:0030900	forebrain development	-6.2	7.8	7.8	24152	382	81	10	12	3.7	1749|2290|6496|6531|9241|9355|10716|55079|64211|389549	DLX5|FOXG1|SIX3|SLC6A3|NOG|LHX2|TBR1|FEZF2|LHX5|FEZF1	-2.7	Input ID
GO Biological Processes	19	GO:0021871	forebrain regionalization	-5.9	50	14	24152	24	81	4	4.9	2.4	6496|9355|55079|389549	SIX3|LHX2|FEZF2|FEZF1	-2.5	Input ID
GO Biological Processes	19	GO:0021879	forebrain neuron differentiation	-5.9	27	11	24152	56	81	5	6.2	2.7	1749|2290|10716|55079|64211	DLX5|FOXG1|TBR1|FEZF2|LHX5	-2.5	Input ID
GO Biological Processes	19	GO:0006935	chemotaxis	-5.9	5.6	6.9	24152	635	81	12	15	3.9	1749|1839|2290|4914|5919|9241|9355|10716|11023|27237|55079|389549	DLX5|HBEGF|FOXG1|NTRK1|RARRES2|NOG|LHX2|TBR1|VAX1|ARHGEF16|FEZF2|FEZF1	-2.5	Input ID
GO Biological Processes	19	GO:0042330	taxis	-5.9	5.6	6.8	24152	638	81	12	15	3.9	1749|1839|2290|4914|5919|9241|9355|10716|11023|27237|55079|389549	DLX5|HBEGF|FOXG1|NTRK1|RARRES2|NOG|LHX2|TBR1|VAX1|ARHGEF16|FEZF2|FEZF1	-2.5	Input ID
GO Biological Processes	19	GO:0060322	head development	-5.8	5	6.6	24152	772	81	13	16	4.1	1749|1750|2290|6496|6531|9241|9355|10716|11023|55079|57030|64211|389549	DLX5|DLX6|FOXG1|SIX3|SLC6A3|NOG|LHX2|TBR1|VAX1|FEZF2|SLC17A7|LHX5|FEZF1	-2.5	Input ID
GO Biological Processes	19	GO:0021537	telencephalon development	-5.7	9.4	7.8	24152	253	81	8	9.9	3.3	1749|2290|6496|9355|10716|55079|64211|389549	DLX5|FOXG1|SIX3|LHX2|TBR1|FEZF2|LHX5|FEZF1	-2.4	Input ID
GO Biological Processes	19	GO:0021872	forebrain generation of neurons	-5.5	22	10	24152	68	81	5	6.2	2.7	1749|2290|10716|55079|64211	DLX5|FOXG1|TBR1|FEZF2|LHX5	-2.3	Input ID
GO Biological Processes	19	GO:0007420	brain development	-5.3	4.9	6.2	24152	726	81	12	15	3.9	1749|2290|6496|6531|9241|9355|10716|11023|55079|57030|64211|389549	DLX5|FOXG1|SIX3|SLC6A3|NOG|LHX2|TBR1|VAX1|FEZF2|SLC17A7|LHX5|FEZF1	-2.1	Input ID
GO Biological Processes	19	GO:0050768	negative regulation of neurogenesis	-5.3	8.3	7.2	24152	288	81	8	9.9	3.3	2290|6496|7015|9241|9355|11023|55079|79727	FOXG1|SIX3|TERT|NOG|LHX2|VAX1|FEZF2|LIN28A	-2.1	Input ID
GO Biological Processes	19	GO:0009952	anterior/posterior pattern specification	-5.2	9.9	7.5	24152	211	81	7	8.6	3.1	4222|4762|6496|7704|9241|55079|389549	MEOX1|NEUROG1|SIX3|ZBTB16|NOG|FEZF2|FEZF1	-2	Input ID
GO Biological Processes	19	GO:0051961	negative regulation of nervous system development	-5	7.8	6.9	24152	307	81	8	9.9	3.3	2290|6496|7015|9241|9355|11023|55079|79727	FOXG1|SIX3|TERT|NOG|LHX2|VAX1|FEZF2|LIN28A	-2	Input ID
GO Biological Processes	19	GO:2000177	regulation of neural precursor cell proliferation	-5	17	8.8	24152	86	81	5	6.2	2.7	2290|6496|9355|11023|64211	FOXG1|SIX3|LHX2|VAX1|LHX5	-1.9	Input ID
GO Biological Processes	19	GO:0007423	sensory organ development	-4.9	5.6	6.2	24152	535	81	10	12	3.7	1749|1750|2290|4762|6496|9241|9355|11023|56603|57030	DLX5|DLX6|FOXG1|NEUROG1|SIX3|NOG|LHX2|VAX1|CYP26B1|SLC17A7	-1.9	Input ID
GO Biological Processes	19	GO:0010721	negative regulation of cell development	-4.8	7.1	6.5	24152	336	81	8	9.9	3.3	2290|6496|7015|9241|9355|11023|55079|79727	FOXG1|SIX3|TERT|NOG|LHX2|VAX1|FEZF2|LIN28A	-1.7	Input ID
GO Biological Processes	19	GO:0090596	sensory organ morphogenesis	-4.6	8.2	6.7	24152	253	81	7	8.6	3.1	1749|1750|2290|4762|6496|9241|56603	DLX5|DLX6|FOXG1|NEUROG1|SIX3|NOG|CYP26B1	-1.6	Input ID
GO Biological Processes	19	GO:0007409	axonogenesis	-4.6	5.8	6	24152	463	81	9	11	3.5	1749|2290|4914|9241|9355|10716|11023|55079|389549	DLX5|FOXG1|NTRK1|NOG|LHX2|TBR1|VAX1|FEZF2|FEZF1	-1.6	Input ID
GO Biological Processes	19	GO:0045596	negative regulation of cell differentiation	-4.4	4.4	5.5	24152	744	81	11	14	3.8	2290|5318|6496|7015|7704|9241|9355|11023|27231|55079|79727	FOXG1|PKP2|SIX3|TERT|ZBTB16|NOG|LHX2|VAX1|NMRK2|FEZF2|LIN28A	-1.5	Input ID
GO Biological Processes	19	GO:0042471	ear morphogenesis	-4.3	13	7.4	24152	116	81	5	6.2	2.7	1749|1750|2290|4762|9241	DLX5|DLX6|FOXG1|NEUROG1|NOG	-1.4	Input ID
GO Biological Processes	19	GO:0061564	axon development	-4.3	5.3	5.7	24152	508	81	9	11	3.5	1749|2290|4914|9241|9355|10716|11023|55079|389549	DLX5|FOXG1|NTRK1|NOG|LHX2|TBR1|VAX1|FEZF2|FEZF1	-1.4	Input ID
GO Biological Processes	19	GO:0048812	neuron projection morphogenesis	-4.3	4.7	5.4	24152	640	81	10	12	3.7	1749|2290|4914|9241|9355|10716|11023|51765|55079|389549	DLX5|FOXG1|NTRK1|NOG|LHX2|TBR1|VAX1|STK26|FEZF2|FEZF1	-1.4	Input ID
GO Biological Processes	19	GO:0035113	embryonic appendage morphogenesis	-4.2	12	7.1	24152	125	81	5	6.2	2.7	1749|1750|7704|9241|56603	DLX5|DLX6|ZBTB16|NOG|CYP26B1	-1.3	Input ID
GO Biological Processes	19	GO:0030326	embryonic limb morphogenesis	-4.2	12	7.1	24152	125	81	5	6.2	2.7	1749|1750|7704|9241|56603	DLX5|DLX6|ZBTB16|NOG|CYP26B1	-1.3	Input ID
GO Biological Processes	19	GO:0120039	plasma membrane bounded cell projection morphogenesis	-4.2	4.6	5.4	24152	654	81	10	12	3.7	1749|2290|4914|9241|9355|10716|11023|51765|55079|389549	DLX5|FOXG1|NTRK1|NOG|LHX2|TBR1|VAX1|STK26|FEZF2|FEZF1	-1.3	Input ID
GO Biological Processes	19	GO:0048858	cell projection morphogenesis	-4.2	4.5	5.3	24152	656	81	10	12	3.7	1749|2290|4914|9241|9355|10716|11023|51765|55079|389549	DLX5|FOXG1|NTRK1|NOG|LHX2|TBR1|VAX1|STK26|FEZF2|FEZF1	-1.3	Input ID
GO Biological Processes	19	GO:0007517	muscle organ development	-4.1	5.8	5.7	24152	411	81	8	9.9	3.3	1839|4762|5318|9241|11023|27063|56603|85366	HBEGF|NEUROG1|PKP2|NOG|VAX1|ANKRD1|CYP26B1|MYLK2	-1.3	Input ID
GO Biological Processes	19	GO:0061061	muscle structure development	-4.1	4.5	5.3	24152	662	81	10	12	3.7	1839|3880|4762|5318|9241|11023|27063|27231|56603|85366	HBEGF|KRT19|NEUROG1|PKP2|NOG|VAX1|ANKRD1|NMRK2|CYP26B1|MYLK2	-1.3	Input ID
GO Biological Processes	19	GO:0051962	positive regulation of nervous system development	-4.1	5	5.5	24152	534	81	9	11	3.5	745|2290|4762|4914|27063|55079|64211|79727|389549	MYRF|FOXG1|NEUROG1|NTRK1|ANKRD1|FEZF2|LHX5|LIN28A|FEZF1	-1.3	Input ID
GO Biological Processes	19	GO:0072091	regulation of stem cell proliferation	-4.1	18	8	24152	67	81	4	4.9	2.4	2290|6496|7015|11023	FOXG1|SIX3|TERT|VAX1	-1.3	Input ID
GO Biological Processes	19	GO:0032990	cell part morphogenesis	-4.1	4.4	5.2	24152	675	81	10	12	3.7	1749|2290|4914|9241|9355|10716|11023|51765|55079|389549	DLX5|FOXG1|NTRK1|NOG|LHX2|TBR1|VAX1|STK26|FEZF2|FEZF1	-1.3	Input ID
GO Biological Processes	19	GO:0055008	cardiac muscle tissue morphogenesis	-4.1	17	7.9	24152	69	81	4	4.9	2.4	5318|9241|27063|85366	PKP2|NOG|ANKRD1|MYLK2	-1.3	Input ID
GO Biological Processes	19	GO:0048568	embryonic organ development	-4.1	5.6	5.6	24152	424	81	8	9.9	3.3	1749|1750|2290|3880|4762|5919|6496|9241	DLX5|DLX6|FOXG1|KRT19|NEUROG1|RARRES2|SIX3|NOG	-1.3	Input ID
GO Biological Processes	19	GO:0035914	skeletal muscle cell differentiation	-4	17	7.8	24152	70	81	4	4.9	2.4	11023|27063|56603|85366	VAX1|ANKRD1|CYP26B1|MYLK2	-1.3	Input ID
GO Biological Processes	19	GO:0048667	cell morphogenesis involved in neuron differentiation	-3.9	4.7	5.2	24152	576	81	9	11	3.5	1749|2290|4914|9241|9355|10716|11023|55079|389549	DLX5|FOXG1|NTRK1|NOG|LHX2|TBR1|VAX1|FEZF2|FEZF1	-1.2	Input ID
GO Biological Processes	19	GO:0061351	neural precursor cell proliferation	-3.9	10	6.5	24152	146	81	5	6.2	2.7	2290|6496|9355|11023|64211	FOXG1|SIX3|LHX2|VAX1|LHX5	-1.2	Input ID
GO Biological Processes	19	GO:0048598	embryonic morphogenesis	-3.9	4.6	5.1	24152	578	81	9	11	3.5	1749|1750|2290|4762|6496|7704|9241|9355|56603	DLX5|DLX6|FOXG1|NEUROG1|SIX3|ZBTB16|NOG|LHX2|CYP26B1	-1.2	Input ID
GO Biological Processes	19	GO:0035108	limb morphogenesis	-3.9	10	6.4	24152	147	81	5	6.2	2.7	1749|1750|7704|9241|56603	DLX5|DLX6|ZBTB16|NOG|CYP26B1	-1.2	Input ID
GO Biological Processes	19	GO:0035107	appendage morphogenesis	-3.9	10	6.4	24152	147	81	5	6.2	2.7	1749|1750|7704|9241|56603	DLX5|DLX6|ZBTB16|NOG|CYP26B1	-1.2	Input ID
GO Biological Processes	19	GO:1902692	regulation of neuroblast proliferation	-3.8	29	9	24152	31	81	3	3.7	2.1	2290|6496|11023	FOXG1|SIX3|VAX1	-1.1	Input ID
GO Biological Processes	19	GO:0060415	muscle tissue morphogenesis	-3.8	14	7.1	24152	83	81	4	4.9	2.4	5318|9241|27063|85366	PKP2|NOG|ANKRD1|MYLK2	-1.1	Input ID
GO Biological Processes	19	GO:0021772	olfactory bulb development	-3.7	27	8.7	24152	33	81	3	3.7	2.1	1749|9355|389549	DLX5|LHX2|FEZF1	-1.1	Input ID
GO Biological Processes	19	GO:0021988	olfactory lobe development	-3.7	26	8.6	24152	34	81	3	3.7	2.1	1749|9355|389549	DLX5|LHX2|FEZF1	-1.1	Input ID
GO Biological Processes	19	GO:0009953	dorsal/ventral pattern formation	-3.7	14	6.8	24152	88	81	4	4.9	2.4	2290|6496|9241|9355	FOXG1|SIX3|NOG|LHX2	-1	Input ID
GO Biological Processes	19	GO:0045666	positive regulation of neuron differentiation	-3.6	5.7	5.3	24152	365	81	7	8.6	3.1	2290|4762|4914|27063|55079|79727|389549	FOXG1|NEUROG1|NTRK1|ANKRD1|FEZF2|LIN28A|FEZF1	-1	Input ID
GO Biological Processes	19	GO:0048644	muscle organ morphogenesis	-3.6	13	6.8	24152	89	81	4	4.9	2.4	5318|9241|27063|85366	PKP2|NOG|ANKRD1|MYLK2	-1	Input ID
GO Biological Processes	19	GO:0021543	pallium development	-3.5	8.7	5.9	24152	172	81	5	6.2	2.7	2290|9355|10716|55079|64211	FOXG1|LHX2|TBR1|FEZF2|LHX5	-0.93	Input ID
GO Biological Processes	19	GO:0042472	inner ear morphogenesis	-3.5	12	6.5	24152	96	81	4	4.9	2.4	1749|1750|2290|4762	DLX5|DLX6|FOXG1|NEUROG1	-0.91	Input ID
GO Biological Processes	19	GO:0045664	regulation of neuron differentiation	-3.5	4.1	4.7	24152	650	81	9	11	3.5	2290|4762|4914|6496|10716|27063|55079|79727|389549	FOXG1|NEUROG1|NTRK1|SIX3|TBR1|ANKRD1|FEZF2|LIN28A|FEZF1	-0.91	Input ID
GO Biological Processes	19	GO:0060173	limb development	-3.5	8.4	5.7	24152	177	81	5	6.2	2.7	1749|1750|7704|9241|56603	DLX5|DLX6|ZBTB16|NOG|CYP26B1	-0.91	Input ID
GO Biological Processes	19	GO:0048736	appendage development	-3.5	8.4	5.7	24152	177	81	5	6.2	2.7	1749|1750|7704|9241|56603	DLX5|DLX6|ZBTB16|NOG|CYP26B1	-0.91	Input ID
GO Biological Processes	19	GO:0001709	cell fate determination	-3.4	21	7.6	24152	42	81	3	3.7	2.1	2290|55079|56603	FOXG1|FEZF2|CYP26B1	-0.86	Input ID
GO Biological Processes	19	GO:0021953	central nervous system neuron differentiation	-3.4	8.1	5.6	24152	183	81	5	6.2	2.7	1749|2290|10716|55079|64211	DLX5|FOXG1|TBR1|FEZF2|LHX5	-0.86	Input ID
GO Biological Processes	19	GO:0048562	embryonic organ morphogenesis	-3.4	6.3	5.2	24152	284	81	6	7.4	2.9	1749|1750|2290|4762|6496|9241	DLX5|DLX6|FOXG1|NEUROG1|SIX3|NOG	-0.86	Input ID
GO Biological Processes	19	GO:0014014	negative regulation of gliogenesis	-3.4	21	7.5	24152	43	81	3	3.7	2.1	7015|9241|79727	TERT|NOG|LIN28A	-0.85	Input ID
GO Biological Processes	19	GO:0021983	pituitary gland development	-3.4	21	7.5	24152	43	81	3	3.7	2.1	6496|6531|9241	SIX3|SLC6A3|NOG	-0.85	Input ID
GO Biological Processes	19	GO:0010720	positive regulation of cell development	-3.3	4.4	4.6	24152	545	81	8	9.9	3.3	2290|4762|4914|25893|27063|55079|79727|389549	FOXG1|NEUROG1|NTRK1|TRIM58|ANKRD1|FEZF2|LIN28A|FEZF1	-0.78	Input ID
GO Biological Processes	19	GO:0060349	bone morphogenesis	-3.3	11	5.9	24152	112	81	4	4.9	2.4	249|1749|4762|56603	ALPL|DLX5|NEUROG1|CYP26B1	-0.73	Input ID
GO Biological Processes	19	GO:0072089	stem cell proliferation	-3.2	10	5.8	24152	118	81	4	4.9	2.4	2290|6496|7015|11023	FOXG1|SIX3|TERT|VAX1	-0.65	Input ID
GO Biological Processes	19	GO:0070918	production of small RNA involved in gene silencing by RNA	-3.1	17	6.8	24152	52	81	3	3.7	2.1	7015|79727|389421	TERT|LIN28A|LIN28B	-0.64	Input ID
GO Biological Processes	19	GO:0031050	dsRNA processing	-3.1	17	6.8	24152	52	81	3	3.7	2.1	7015|79727|389421	TERT|LIN28A|LIN28B	-0.64	Input ID
GO Biological Processes	19	GO:0000904	cell morphogenesis involved in differentiation	-3.1	3.7	4.3	24152	728	81	9	11	3.5	1749|2290|4914|9241|9355|10716|11023|55079|389549	DLX5|FOXG1|NTRK1|NOG|LHX2|TBR1|VAX1|FEZF2|FEZF1	-0.64	Input ID
GO Biological Processes	19	GO:2000179	positive regulation of neural precursor cell proliferation	-3.1	17	6.7	24152	53	81	3	3.7	2.1	2290|9355|64211	FOXG1|LHX2|LHX5	-0.63	Input ID
GO Biological Processes	19	GO:0043583	ear development	-3.1	6.9	5.1	24152	215	81	5	6.2	2.7	1749|1750|2290|4762|9241	DLX5|DLX6|FOXG1|NEUROG1|NOG	-0.62	Input ID
GO Biological Processes	19	GO:0007610	behavior	-3.1	4	4.3	24152	596	81	8	9.9	3.3	4762|4914|5923|6496|6531|10716|55079|57030	NEUROG1|NTRK1|RASGRF1|SIX3|SLC6A3|TBR1|FEZF2|SLC17A7	-0.59	Input ID
GO Biological Processes	19	GO:0010469	regulation of signaling receptor activity	-3.1	4	4.3	24152	597	81	8	9.9	3.3	1839|4879|4922|5173|5923|9241|9965|80763	HBEGF|NPPB|NTS|PDYN|RASGRF1|NOG|FGF19|SPX	-0.59	Input ID
GO Biological Processes	19	GO:0050769	positive regulation of neurogenesis	-3	4.5	4.4	24152	468	81	7	8.6	3.1	2290|4762|4914|27063|55079|79727|389549	FOXG1|NEUROG1|NTRK1|ANKRD1|FEZF2|LIN28A|FEZF1	-0.54	Input ID
GO Biological Processes	19	GO:0007405	neuroblast proliferation	-3	15	6.3	24152	59	81	3	3.7	2.1	2290|6496|11023	FOXG1|SIX3|VAX1	-0.53	Input ID
GO Biological Processes	19	GO:0009880	embryonic pattern specification	-2.9	15	6.2	24152	61	81	3	3.7	2.1	4222|4762|7704	MEOX1|NEUROG1|ZBTB16	-0.49	Input ID
GO Biological Processes	19	GO:0045580	regulation of T cell differentiation	-2.9	8.6	5.2	24152	138	81	4	4.9	2.4	3111|7704|56603|84433	HLA-DOA|ZBTB16|CYP26B1|CARD11	-0.47	Input ID
GO Biological Processes	19	GO:0048705	skeletal system morphogenesis	-2.9	6.2	4.7	24152	239	81	5	6.2	2.7	249|1749|4762|9241|56603	ALPL|DLX5|NEUROG1|NOG|CYP26B1	-0.46	Input ID
GO Biological Processes	19	GO:0048663	neuron fate commitment	-2.8	13	5.8	24152	68	81	3	3.7	2.1	2290|10716|55079	FOXG1|TBR1|FEZF2	-0.37	Input ID
GO Biological Processes	19	GO:0007611	learning or memory	-2.8	5.9	4.5	24152	253	81	5	6.2	2.7	4762|4914|5923|10716|57030	NEUROG1|NTRK1|RASGRF1|TBR1|SLC17A7	-0.36	Input ID
GO Biological Processes	19	GO:0001501	skeletal system development	-2.8	4	4	24152	518	81	7	8.6	3.1	249|1749|1750|4762|7704|9241|56603	ALPL|DLX5|DLX6|NEUROG1|ZBTB16|NOG|CYP26B1	-0.33	Input ID
GO Biological Processes	19	GO:0045165	cell fate commitment	-2.7	5.8	4.5	24152	259	81	5	6.2	2.7	2290|4762|10716|55079|56603	FOXG1|NEUROG1|TBR1|FEZF2|CYP26B1	-0.33	Input ID
GO Biological Processes	19	GO:0001764	neuron migration	-2.7	7.7	4.9	24152	154	81	4	4.9	2.4	2290|11023|55079|389549	FOXG1|VAX1|FEZF2|FEZF1	-0.33	Input ID
GO Biological Processes	19	GO:0014706	striated muscle tissue development	-2.7	4.6	4.1	24152	393	81	6	7.4	2.9	5318|9241|11023|27063|56603|85366	PKP2|NOG|VAX1|ANKRD1|CYP26B1|MYLK2	-0.27	Input ID
GO Biological Processes	19	GO:0008015	blood circulation	-2.7	3.9	3.9	24152	537	81	7	8.6	3.1	1839|4843|4879|4922|5318|80763|85366	HBEGF|NOS2|NPPB|NTS|PKP2|SPX|MYLK2	-0.26	Input ID
GO Biological Processes	19	GO:0007519	skeletal muscle tissue development	-2.7	7.3	4.7	24152	163	81	4	4.9	2.4	11023|27063|56603|85366	VAX1|ANKRD1|CYP26B1|MYLK2	-0.26	Input ID
GO Biological Processes	19	GO:0021536	diencephalon development	-2.7	12	5.4	24152	77	81	3	3.7	2.1	6496|6531|9241	SIX3|SLC6A3|NOG	-0.26	Input ID
GO Biological Processes	19	GO:0003013	circulatory system process	-2.6	3.8	3.9	24152	546	81	7	8.6	3.1	1839|4843|4879|4922|5318|80763|85366	HBEGF|NOS2|NPPB|NTS|PKP2|SPX|MYLK2	-0.24	Input ID
GO Biological Processes	19	GO:0045619	regulation of lymphocyte differentiation	-2.6	7.1	4.6	24152	168	81	4	4.9	2.4	3111|7704|56603|84433	HLA-DOA|ZBTB16|CYP26B1|CARD11	-0.22	Input ID
GO Biological Processes	19	GO:0060537	muscle tissue development	-2.6	4.4	4	24152	410	81	6	7.4	2.9	5318|9241|11023|27063|56603|85366	PKP2|NOG|VAX1|ANKRD1|CYP26B1|MYLK2	-0.21	Input ID
GO Biological Processes	19	GO:0042063	gliogenesis	-2.6	5.3	4.2	24152	283	81	5	6.2	2.7	745|2290|7015|9241|79727	MYRF|FOXG1|TERT|NOG|LIN28A	-0.21	Input ID
GO Biological Processes	19	GO:0060538	skeletal muscle organ development	-2.6	6.9	4.5	24152	172	81	4	4.9	2.4	11023|27063|56603|85366	VAX1|ANKRD1|CYP26B1|MYLK2	-0.2	Input ID
GO Biological Processes	19	GO:0050890	cognition	-2.5	5.1	4.1	24152	293	81	5	6.2	2.7	4762|4914|5923|10716|57030	NEUROG1|NTRK1|RASGRF1|TBR1|SLC17A7	-0.15	Input ID
GO Biological Processes	19	GO:0060021	roof of mouth development	-2.5	10	5	24152	89	81	3	3.7	2.1	1749|1750|11023	DLX5|DLX6|VAX1	-0.12	Input ID
Reactome Gene Sets	6	R-HSA-446728	Cell junction organization	-2.4	9.8	4.9	24152	91	81	3	3.7	2.1	1308|1364|9074	COL17A1|CLDN4|CLDN6	-0.095	Input ID
GO Biological Processes	19	GO:0035249	synaptic transmission, glutamatergic	-2.4	9.7	4.9	24152	92	81	3	3.7	2.1	2916|4914|57030	GRM6|NTRK1|SLC17A7	-0.088	Input ID
GO Biological Processes	19	GO:0048839	inner ear development	-2.4	6.3	4.3	24152	188	81	4	4.9	2.4	1749|1750|2290|4762	DLX5|DLX6|FOXG1|NEUROG1	-0.088	Input ID
GO Biological Processes	19	GO:0007589	body fluid secretion	-2.4	9.3	4.7	24152	96	81	3	3.7	2.1	4762|4879|6531	NEUROG1|NPPB|SLC6A3	-0.043	Input ID
GO Biological Processes	19	GO:0007623	circadian rhythm	-2.4	6.1	4.1	24152	196	81	4	4.9	2.4	1364|4843|4914|6496	CLDN4|NOS2|NTRK1|SIX3	-0.032	Input ID
GO Biological Processes	19	GO:0044057	regulation of system process	-2.4	3.4	3.5	24152	611	81	7	8.6	3.1	745|1839|4762|4879|5318|80763|85366	MYRF|HBEGF|NEUROG1|NPPB|PKP2|SPX|MYLK2	-0.024	Input ID
GO Biological Processes	19	GO:0060348	bone development	-2.2	5.6	3.9	24152	213	81	4	4.9	2.4	249|1749|4762|56603	ALPL|DLX5|NEUROG1|CYP26B1	0	Input ID
GO Biological Processes	19	GO:0021761	limbic system development	-2.2	8.2	4.4	24152	109	81	3	3.7	2.1	10716|55079|64211	TBR1|FEZF2|LHX5	0	Input ID
GO Biological Processes	19	GO:0031667	response to nutrient levels	-2.2	3.6	3.4	24152	491	81	6	7.4	2.9	249|4914|51765|55630|56603|80763	ALPL|NTRK1|STK26|SLC39A4|CYP26B1|SPX	0	Input ID
GO Biological Processes	19	GO:0030098	lymphocyte differentiation	-2.2	4.3	3.6	24152	347	81	5	6.2	2.7	3111|4914|7704|56603|84433	HLA-DOA|NTRK1|ZBTB16|CYP26B1|CARD11	0	Input ID
GO Biological Processes	19	GO:0070268	cornification	-2.2	8	4.3	24152	112	81	3	3.7	2.1	3880|5318|56603	KRT19|PKP2|CYP26B1	0	Input ID
GO Biological Processes	19	GO:0048729	tissue morphogenesis	-2.2	3.1	3.2	24152	665	81	7	8.6	3.1	1839|5318|6496|9241|9355|27063|85366	HBEGF|PKP2|SIX3|NOG|LHX2|ANKRD1|MYLK2	0	Input ID
GO Biological Processes	19	GO:0021987	cerebral cortex development	-2.2	7.7	4.2	24152	116	81	3	3.7	2.1	2290|9355|10716	FOXG1|LHX2|TBR1	0	Input ID
GO Biological Processes	19	GO:0030111	regulation of Wnt signaling pathway	-2.1	4.2	3.5	24152	358	81	5	6.2	2.7	1749|6496|7015|9241|92162	DLX5|SIX3|TERT|NOG|TMEM88	0	Input ID
GO Biological Processes	19	GO:0003014	renal system process	-2.1	7.6	4.2	24152	117	81	3	3.7	2.1	1364|4879|80763	CLDN4|NPPB|SPX	0	Input ID
GO Biological Processes	19	GO:0003006	developmental process involved in reproduction	-2.1	3.1	3.2	24152	672	81	7	8.6	3.1	249|3880|4762|4914|7704|9241|79727	ALPL|KRT19|NEUROG1|NTRK1|ZBTB16|NOG|LIN28A	0	Input ID
GO Biological Processes	19	GO:0048738	cardiac muscle tissue development	-2.1	5.1	3.7	24152	234	81	4	4.9	2.4	5318|9241|27063|85366	PKP2|NOG|ANKRD1|MYLK2	0	Input ID
GO Biological Processes	19	GO:0014013	regulation of gliogenesis	-2.1	7.3	4.1	24152	122	81	3	3.7	2.1	7015|9241|79727	TERT|NOG|LIN28A	0	Input ID
GO Biological Processes	19	GO:0030217	T cell differentiation	-2.1	5.1	3.6	24152	235	81	4	4.9	2.4	3111|7704|56603|84433	HLA-DOA|ZBTB16|CYP26B1|CARD11	0	Input ID
GO Biological Processes	19	GO:0009991	response to extracellular stimulus	-2.1	3.4	3.2	24152	523	81	6	7.4	2.9	249|4914|51765|55630|56603|80763	ALPL|NTRK1|STK26|SLC39A4|CYP26B1|SPX	0	Input ID
GO Biological Processes	19	GO:0035270	endocrine system development	-2	6.9	3.9	24152	129	81	3	3.7	2.1	6496|6531|9241	SIX3|SLC6A3|NOG	0	Input ID
Reactome Gene Sets	6	R-HSA-1500931	Cell-Cell communication	-2	6.9	3.9	24152	129	81	3	3.7	2.1	1308|1364|9074	COL17A1|CLDN4|CLDN6	0	Input ID
GO Biological Processes	19	GO:0048863	stem cell differentiation	-2	4.8	3.5	24152	249	81	4	4.9	2.4	4222|6496|9965|79727	MEOX1|SIX3|FGF19|LIN28A	0	Input ID
