## Supplemental table 6 for "Cortical Overgrowth in a Preclinical Forebrain Organoid Model of *CNTNAP2*-Associated Autism Spectrum Disorder"

### Sheet: Sheet1
Gene	gene.name	chromosome	genetic.category	gene.score	syndromic	number.of.reports	baseMean	log2FoldChange	lfcSE	stat	pvalue	padj
ALDH1A3	aldehyde dehydrogenase 1 family member A3	15	Syndromic	NA	1	5	70.9671	-2.19658	0.42696	-4.5407	5.60681e-06	0.000891626
C4B	complement component 4B	6	Genetic Association	4	0	6	19.6683	-2.16851	0.482886	-3.93636	8.27283e-05	0.00805886
CARD11	caspase recruitment domain family member 11	7	Rare Single Gene Mutation	4	0	1	64.6959	2.69524	0.499433	5.21573	1.83093e-07	5.40735e-05
DLX6	distal-less homeobox 6	7	Genetic Association	4	0	9	100.502	2.71449	0.479642	5.29877	1.16583e-07	3.67653e-05
DRD1	Dopamine receptor D1	5	Genetic Association	4	0	4	18.0317	-1.97568	0.497556	-3.54335	0.000395074	0.0263468
FEZF2	FEZ family zinc finger 2	3	Genetic Association	4	0	8	190.437	3.40106	0.434821	7.24899	4.19877e-13	7.10202e-10
FOXG1	Forkhead box G1	14	Syndromic	NA	1	24	395.894	2.03559	0.473169	3.8913	9.97105e-05	0.00918423
GDA	guanine deaminase	9	Genetic Association	4	0	2	31.9752	-1.92709	0.507269	-3.70832	0.000208638	0.0164988
GLIS1	GLIS family zinc finger 1	1	Genetic Association	4	0	2	21.4932	-1.83841	0.466584	-3.41197	0.000644945	0.0384176
GRID2	glutamate receptor, ionotropic, delta 2	4	Rare Single Gene Mutation	4	0	9	105.795	-1.66734	0.385152	-3.63721	0.000275611	0.0204304
KCNS3	potassium voltage-gated channel modifier subfamily S member 3	2	Rare Single Gene Mutation	3	0	3	60.6906	2.00879	0.465012	3.84841	0.000118885	0.0106345
MAOB	monoamine oxidase B	X		4	0	5	185.302	-2.41414	0.475355	-4.69354	2.68523e-06	0.000480399
NFIA	nuclear factor I/A	1	Rare Single Gene Mutation	4	0	9	845.826	-1.58749	0.354177	-3.70753	0.000209287	0.0164988
NFIX	nuclear factor I/X (CCAAT-binding transcription factor)	19	Syndromic	NA	1	7	1623.64	-1.19688	0.234197	-3.82109	0.000132862	0.0116605
NTRK1	neurotrophic tyrosine kinase, receptor, type 1	1	Genetic Association	4	0	8	1276.67	-1.81285	0.3638	-4.23887	2.24651e-05	0.00282423
NTRK2	neurotrophic receptor tyrosine kinase 2	9	Syndromic	NA	1	3	61.6259	1.68709	0.418967	3.42358	0.000618023	0.0373342
NFIB	nuclear factor I B	9	Rare Single Gene Mutation	4	1	3	8543.49	-1.88327	0.452214	-3.67394	0.000238835	0.0182122
PCDH15	protocadherin related 15	10	Rare Single Gene Mutation	4	0	4	121.726	-1.57581	0.383281	-3.41663	0.000634025	0.0380804
RAPGEF4	Rap guanine nucleotide exchange factor (GEF) 4	2	Rare Single Gene Mutation	4	0	15	252.743	-1.32907	0.275099	-3.75808	0.000171224	0.0140344
SLC6A3	Solute carrier family 6 (neurotransmitter transporter), member 3	5	Rare Single Gene Mutation	3	0	14	13.8839	1.97168	0.505745	3.54195	0.000397183	0.0263928
TBR1	T-box, brain, 1	2	Rare Single Gene Mutation	1	0	24	307.127	2.18989	0.443895	4.42173	9.7916e-06	0.00137473
ZBTB16	Zinc finger and BTB domain containing 16	11	Genetic Association	4	0	1	242.878	1.5416	0.359475	3.52819	0.000418418	0.0276067
